## Supplementary material for "Spatial proteomics identifies altered thick ascending limb cells as drivers of kidney disease through uromodulin retention": Data S2

### Sheet: markers_wilcox_aTAL_DOWN_SCT
Data S2: List of genes downregulated in aTAL cells.
	p_val	avg_log2FC	pct.1	pct.2	p_val_adj
Egf	0	-5.23487	0.138	0.93	0
mt-Atp8	0	-4.61703	0.098	0.919	0
mt-Nd5	0	-4.19176	0.136	0.88	0
mt-Cytb	0	-3.99822	0.197	0.934	0
mt-Co3	0	-3.925	0.138	0.871	0
mt-Nd4l	0	-3.13356	0.414	0.964	0
mt-Co2	0	-3.04516	0.517	0.986	0
mt-Nd1	0	-3.02785	0.308	0.91	0
Atp1b1	0	-2.27006	0.828	0.997	0
Atp1a1	3.08474840294635e-266	-1.81646	0.824	0.986	3.54221659110329e-262
Plau	7.2378166803744e-256	-2.48348	0.398	0.892	8.31118489407392e-252
Umod	5.17658844479113e-243	-1.73704	0.927	0.992	5.94427651115365e-239
mt-Atp6	7.07411044930094e-232	-2.69988	0.276	0.826	8.12320102893227e-228
mt-Nd2	7.06834727735761e-231	-3.43391	0.147	0.752	8.11658317858974e-227
Slc5a3	3.12530327823658e-190	-1.5202	0.748	0.939	3.58878575439907e-186
Abca13	1.26987380989114e-189	-3.26072	0.161	0.702	1.45819609589799e-185
Igfbp7	3.58310577541752e-185	-2.17813	0.246	0.795	4.11448036191194e-181
Nccrp1	1.89122154987095e-174	-5.31818	0.03	0.568	2.17168970571682e-170
Fxyd2	3.92977923553524e-167	-1.78321	0.637	0.897	4.51256549616511e-163
Prdx5	5.94225889676555e-166	-3.7129	0.1	0.618	6.82349589115589e-162
App	2.60516360420814e-159	-1.95636	0.418	0.82	2.99150936671221e-155
Rap1gap	3.42352598802248e-148	-1.68221	0.519	0.838	3.93123489204621e-144
Itm2b	4.29925519650095e-143	-2.2271	0.26	0.705	4.93683474214204e-139
Slc12a1	3.63128816529985e-139	-0.878881	0.925	0.992	4.16980820021382e-135
Pcsk6	5.1174079390699e-137	-3.46305	0.084	0.543	5.87631953643397e-133
Wfdc15b	8.89922366476802e-132	-3.34288	0.105	0.552	1.02189785342531e-127
Dusp15	9.24759088613114e-131	-3.13359	0.088	0.546	1.06190086145444e-126
Ppp1r1a	5.61249046026613e-125	-1.86051	0.342	0.734	6.4448227955236e-121
Cd82	1.97543549516168e-117	-2.04259	0.276	0.674	2.26839257909416e-113
Selenop	1.0475571428213e-116	-3.61895	0.063	0.481	1.2029098671017e-112
Lrrc66	2.64409928060899e-116	-2.89144	0.103	0.524	3.0362192039233e-112
Lpl	3.17578182701725e-115	-7.78633	0.002	0.402	3.6467502719639e-111
mt-Co1	4.06982796514824e-110	-5.54805	0.01	0.402	4.67338345237972e-106
Ptger3	2.33749416108845e-108	-2.25751	0.206	0.598	2.68414454517786e-104
mt-Nd3	5.79179980130336e-105	-4.03278	0.03	0.415	6.65072371183665e-101
Ppp1r1b	3.87816202542863e-104	-2.94086	0.103	0.492	4.4532934537997e-100
Dst	9.19715378303069e-102	-1.27944	0.693	0.831	1.05610916890541e-97
Cst3	2.31969315552585e-101	-4.17704	0.023	0.399	2.66370365049034e-97
Clcnka	1.22653736141343e-98	-1.94962	0.267	0.63	1.40843285211105e-94
Slc16a7	1.42030865608748e-97	-2.61344	0.109	0.486	1.63094042978526e-93
Enpp2	1.17398766466296e-92	-3.34019	0.066	0.425	1.34809003533248e-88
Klk1	9.18177701190532e-92	-2.60051	0.206	0.561	1.05434345427709e-87
Idh2	9.70281514643789e-92	-1.39802	0.464	0.751	1.11417426326546e-87
Retsat	8.1987394996635e-91	-3.88968	0.036	0.383	9.4146125674636e-87
Mdh1	4.9892755884725e-90	-2.86777	0.113	0.464	5.72918515824298e-86
Cdh1	8.17362831525157e-87	-1.937	0.221	0.567	9.38577739440338e-83
Kap	1.21255002937057e-86	-6.13056	0.004	0.33	1.39237119872623e-82
Oxct1	1.91571937513744e-86	-2.92165	0.092	0.436	2.19982055847033e-82
Ctsb	2.08069971362686e-85	-2.72548	0.071	0.421	2.38926748115773e-81
Mfsd4a	5.93373620674127e-82	-2.36637	0.128	0.467	6.81370928620101e-78
Cd81	2.50490809269908e-77	-2.07248	0.174	0.504	2.87638596284635e-73
Epcam	5.6056482372853e-77	-1.94807	0.204	0.53	6.4369658708747e-73
Cyfip2	2.6660922932652e-76	-1.07812	0.598	0.802	3.06147378035643e-72
Tmem72	3.97923993959966e-75	-1.08823	0.636	0.803	4.56936122264229e-71
Slc9a3	5.70638555936555e-75	-1.58526	0.252	0.58	6.55264253781946e-71
Kcnt1	1.34480283865795e-74	-3.79587	0.034	0.334	1.54423709963092e-70
Gabarapl1	3.97029116647846e-74	-1.99038	0.208	0.524	4.55908534646722e-70
Hk1	1.29837576441978e-73	-1.40265	0.378	0.665	1.49092489028324e-69
Twsg1	6.89452829859857e-73	-1.86834	0.187	0.508	7.91698684528073e-69
Bckdhb	7.48775435341374e-73	-1.62625	0.358	0.631	8.598188324025e-69
Tspan3	6.11222622746142e-72	-2.35634	0.116	0.429	7.01866937699395e-68
Gpx6	2.39348114844034e-71	-7.26474	0.001	0.275	2.74843440275404e-67
Ldhb	4.8277020234194e-71	-1.11891	0.546	0.769	5.5436502334925e-67
Sdc4	6.95876128023717e-71	-1.78135	0.185	0.503	7.99074557809634e-67
Cldn10	5.39993404520046e-70	-1.41885	0.409	0.678	6.20074426410369e-66
Tmbim6	7.23318115245724e-69	-1.94977	0.188	0.494	8.30586191736665e-65
Car2	8.82254172742501e-67	-2.53799	0.088	0.382	1.01309246656021e-62
Bpnt1	4.06020734414434e-66	-3.10386	0.059	0.341	4.66233609328095e-62
Sult1d1	1.64793405598362e-62	-2.65049	0.077	0.356	1.89232267648599e-58
mt-Nd4	9.39074585598835e-61	-3.45489	0.037	0.296	1.07833934664314e-56
Car4	1.01887251832177e-60	-1.90507	0.157	0.442	1.16997131278889e-56
Cacnb4	5.5086872924507e-60	-1.66247	0.203	0.489	6.32562561792114e-56
Ndufb10	1.68674231715257e-59	-2.27379	0.101	0.377	1.9368862027863e-55
Sostdc1	4.52482472196055e-59	-2.02149	0.14	0.42	5.1958562282273e-55
Pla1a	6.80501972291378e-59	-1.94875	0.149	0.427	7.81420414782189e-55
Chpt1	2.15713210772399e-57	-2.14901	0.129	0.401	2.47703479929945e-53
Kcnj1	5.15438486771913e-56	-0.902716	0.594	0.78	5.91878014360187e-52
Eef1a1	1.26891234167402e-54	-1.38645	0.279	0.545	1.45709204194428e-50
Uqcrc1	6.70187919592233e-53	-1.7146	0.214	0.47	7.69576788067762e-49
Tcn2	1.77823224365258e-52	-3.0818	0.06	0.298	2.04194408538626e-48
Chchd2	8.67596087552647e-52	-2.24045	0.107	0.357	9.96260587336704e-48
Smpd1	5.41987758504335e-51	-2.60211	0.062	0.3	6.22364543090528e-47
Ogdh	5.72187747563989e-51	-1.43133	0.303	0.549	6.57043190527729e-47
Nudt4	2.87323236960322e-50	-1.72745	0.205	0.457	3.29933273001538e-46
Slc25a5	3.7592284589597e-50	-1.98402	0.124	0.373	4.31672203942342e-46
Nnt	6.91679594201902e-49	-1.5611	0.207	0.458	7.94255678022044e-45
Chchd10	2.18829363762222e-48	-2.63804	0.075	0.308	2.5128175840816e-44
Tmem86a	4.94443201629282e-48	-3.65692	0.022	0.232	5.67769128430905e-44
Fads6	3.26095363470257e-47	-1.71058	0.147	0.393	3.74455305872896e-43
Mpc1	1.03499577001302e-46	-1.68743	0.169	0.411	1.18848564270595e-42
Ghitm	4.88450758967034e-46	-2.53591	0.058	0.278	5.60888006521845e-42
Vegfa	5.36190683163114e-46	-1.44371	0.238	0.48	6.15707761476204e-42
Slc25a39	7.74932049932633e-46	-2.13445	0.11	0.341	8.89854472937643e-42
Ly6a	3.69651653873305e-45	-0.894844	0.586	0.753	4.24470994142716e-41
Iqsec1	6.66138334427265e-45	-1.39201	0.243	0.481	7.64926649422829e-41
Cltrn	1.25254449584758e-44	-6.96681	0.002	0.187	1.43829684458178e-40
Stxbp4	5.70882942096882e-44	-1.53682	0.223	0.457	6.55544882409849e-40
Atp5e	1.19604180043765e-43	-3.44864	0.023	0.219	1.37341479944256e-39
Mpc2	1.27429896167415e-43	-1.8887	0.134	0.361	1.46327749769042e-39
Cd24a	3.9975248966413e-43	-1.00288	0.415	0.64	4.5903578388132e-39
Kng2	1.25532454498386e-42	-0.590046	0.909	0.909	1.44148917500497e-38
Cdh16	3.94912143494727e-42	-0.878863	0.655	0.768	4.53477614374995e-38
P3h2	6.41828858429456e-42	-1.37729	0.221	0.453	7.37012078134544e-38
Mlec	9.1308292395716e-42	-1.61951	0.206	0.43	1.04849312158001e-37
mt-Nd6	1.14960648093959e-41	-2.44566	0.065	0.275	1.32009312206293e-37
Cox5a	1.61607950753154e-41	-2.38362	0.062	0.268	1.85574409849847e-37
Timp3	2.42627156981132e-41	-2.22006	0.077	0.289	2.78608764361434e-37
Uqcrfs1	2.5311957008053e-41	-2.06835	0.1	0.315	2.90657202323473e-37
Rtn3	6.56653303353152e-41	-2.0684	0.1	0.313	7.54034988240425e-37
Tef	6.93239148141119e-41	-1.93522	0.101	0.317	7.96046513810447e-37
Esam	1.0466808697285e-40	-2.14563	0.061	0.267	1.20190364270924e-36
Cisd1	1.49810968767928e-40	-2.90716	0.042	0.236	1.72027935436212e-36
Bcat2	1.73427363538227e-40	-1.58807	0.14	0.367	1.99146641550946e-36
Cpt1b	4.46323452069218e-39	-1.3544	0.205	0.43	5.12513220011084e-35
Socs5	5.37718504577126e-39	-2.07327	0.083	0.287	6.17462158805914e-35
Pdha1	1.33509948254705e-38	-2.38562	0.061	0.256	1.53309473580878e-34
Ndufa1	1.54364076215294e-38	-6.19503	0.002	0.164	1.77256268718022e-34
Sord	2.21407528578509e-38	-4.22954	0.011	0.179	2.54242265066702e-34
Ndufa8	3.06865101721869e-38	-2.45324	0.048	0.238	3.52373196307222e-34
Ephx1	4.70508214831104e-38	-2.10668	0.074	0.274	5.40284583090557e-34
Tmem106b	4.88315284057493e-38	-1.40961	0.215	0.43	5.60732440683219e-34
Fth1	5.05902128058825e-38	-1.36086	0.147	0.37	5.80927413649948e-34
Kidins220	1.12866996676265e-36	-0.794621	0.587	0.727	1.29605172283355e-32
Tmem59	2.44601561866708e-36	-2.00761	0.089	0.285	2.8087597349154e-32
Acat1	2.50662617666209e-36	-1.65161	0.152	0.358	2.87835883866108e-32
Ccnd1	3.82570313746888e-36	-2.93168	0.034	0.208	4.39305491275551e-32
Pdzk1ip1	3.98494790067051e-36	-1.89176	0.088	0.286	4.57591567433994e-32
Cd59a	5.03371375811164e-36	-1.60947	0.135	0.34	5.78021350843959e-32
Tpt1	9.31565256288423e-36	-1.65637	0.115	0.318	1.069716383796e-31
Ubc	1.32683850948406e-35	-1.64061	0.15	0.353	1.52360866044055e-31
Nfe2l1	2.29021811535635e-35	-1.08412	0.336	0.536	2.62985746186369e-31
Dbp	3.37746781558023e-35	-2.1764	0.065	0.249	3.87834629263077e-31
Tpi1	4.94534651324787e-35	-2.93912	0.024	0.189	5.67874140116253e-31
Ech1	1.9694254260263e-34	-1.24721	0.314	0.501	2.261491216706e-30
Anks1	2.34861031264076e-34	-1.3021	0.201	0.41	2.69690922200538e-30
Dmtn	2.88536975262308e-34	-0.937477	0.377	0.578	3.31327008693708e-30
Slc25a3	3.23750634582354e-34	-1.0034	0.351	0.54	3.71762853690917e-30
Ndufs8	4.42599408322057e-34	-2.13287	0.066	0.248	5.08236900576218e-30
Ndufa4	7.14658076542792e-34	-2.51083	0.048	0.22	8.20641869294088e-30
Atp5b	1.36113591805605e-33	-1.59667	0.173	0.366	1.56299237470376e-29
Bsg	4.11116870075081e-33	-1.80793	0.103	0.291	4.72085501907215e-29
Klhdc8a	5.03153567385453e-33	-2.47821	0.04	0.207	5.77771241428716e-29
Cox7b	1.30970331964989e-32	-1.45624	0.164	0.362	1.50393232195397e-28
Fa2h	1.31535406055745e-32	-2.74134	0.03	0.19	1.51042106773812e-28
Ndufb9	1.34028499814686e-32	-2.13901	0.066	0.241	1.53904926337204e-28
Arl6ip1	1.43934266908442e-32	-2.27667	0.042	0.209	1.65279718690963e-28
Egfl6	1.48503253220707e-32	-1.30173	0.148	0.351	1.70526285673338e-28
Ndufa6	2.20849716929987e-32	-1.45166	0.131	0.326	2.53601729950704e-28
Xbp1	3.14520199241767e-32	-1.54539	0.129	0.321	3.61163544789321e-28
Hs6st1	3.23454613534757e-32	-0.931587	0.436	0.615	3.71422932721961e-28
Hsp90b1	4.41594730468392e-32	-1.47162	0.185	0.375	5.07083228996854e-28
Atp5j2	7.28628179721908e-32	-2.09929	0.078	0.252	8.36683738774667e-28
Sult1c2	7.82594480236604e-32	-1.88185	0.085	0.264	8.98653241655693e-28
Scnn1a	1.06368057195149e-31	-1.47357	0.151	0.344	1.2214244007719e-27
Idh3a	1.07859287825101e-31	-1.48386	0.156	0.347	1.23854820209563e-27
Kl	1.93241840937522e-31	-2.17694	0.058	0.226	2.21899605948556e-27
Rabac1	2.00299589293865e-31	-1.75411	0.08	0.259	2.30004018386145e-27
Ndufb7	2.24194387697096e-31	-2.17579	0.062	0.23	2.57442415392575e-27
Irs1	2.51280234746531e-31	-1.55323	0.143	0.332	2.88545093559442e-27
Gas6	4.21863724606649e-31	-0.82379	0.436	0.618	4.84426114965815e-27
Acacb	9.16670559667975e-31	-1.31037	0.167	0.361	1.05261280366674e-26
Mgst3	9.37764008956273e-31	-2.11733	0.069	0.238	1.07683441148449e-26
Ocln	1.29996800448037e-30	-1.46788	0.136	0.322	1.49275325954481e-26
Lman1	2.21668365398698e-30	-1.5154	0.14	0.324	2.54541783987325e-26
Tob1	2.30899449499516e-30	-1.18061	0.218	0.412	2.65141837860294e-26
Gnas	2.44498240958549e-30	-1.41059	0.156	0.344	2.80757330092702e-26
Aldh6a1	2.53395054785402e-30	-2.6658	0.04	0.195	2.90973541410077e-26
Pcolce	2.74646017889957e-30	-1.40596	0.169	0.361	3.15376022343038e-26
Got1	2.96967271030083e-30	-2.05695	0.066	0.232	3.41007517323844e-26
Fkbp2	3.63070898587814e-30	-1.4408	0.169	0.355	4.16914312848387e-26
Aldoc	3.84374048526472e-30	-5.61483	0.002	0.131	4.41376719922948e-26
Serpinh1	6.55228609060684e-30	-1.33187	0.144	0.333	7.52399011784384e-26
Atp5o	9.63560296771506e-30	-1.78355	0.1	0.273	1.10645628878272e-25
Rnf128	1.26853026724478e-29	-1.92262	0.072	0.238	1.45665330587718e-25
Acadsb	1.50092036600325e-29	-1.05522	0.27	0.458	1.72350685628153e-25
Gns	2.05294982449378e-29	-1.4884	0.143	0.324	2.3574022834662e-25
Etfb	2.75061008813394e-29	-1.53242	0.147	0.325	3.15852556420421e-25
Ntn4	2.96656830165099e-29	-1.19704	0.2	0.389	3.40651038078583e-25
Tns2	3.62654898490592e-29	-1.55795	0.101	0.276	4.16436619936747e-25
Smpdl3a	7.58993516048962e-29	-2.69863	0.031	0.176	8.71552254479023e-25
Lamp1	1.08184324868411e-28	-2.00473	0.062	0.222	1.24228060246396e-24
Eps8l2	1.45693277014786e-28	-0.833006	0.37	0.556	1.67299589996078e-24
Ncoa4	2.64259383652177e-28	-2.3206	0.042	0.191	3.03449050247795e-24
Serf2	3.4088671968195e-28	-2.21287	0.047	0.198	3.91440220210783e-24
Spint2	7.3948207387839e-28	-0.936712	0.281	0.467	8.49147265434556e-24
Saraf	7.9750467999694e-28	-1.95315	0.062	0.218	9.15774624040487e-24
Bag1	1.06261686631624e-27	-1.27899	0.226	0.402	1.22020294759094e-23
Tmem207	1.36333031703882e-27	-1.79709	0.111	0.277	1.56551220305568e-23
Rpn1	1.40913585379856e-27	-1.70994	0.113	0.279	1.61811070091689e-23
Bag3	3.79663627720662e-27	-1.81164	0.079	0.238	4.35967743711636e-23
Sgk2	4.58201676836511e-27	-1.52686	0.098	0.263	5.26152985511366e-23
Fgf9	8.99576985643512e-27	-1.46971	0.138	0.308	1.03298425261444e-22
Skp1	8.99902165265895e-27	-2.56128	0.039	0.179	1.03335765637483e-22
Cox6b1	9.26423793734911e-27	-3.55078	0.015	0.141	1.0638124423458e-22
Atp5j	1.26579524457178e-26	-1.63966	0.096	0.256	1.45351267934178e-22
Aldh2	1.62794911649827e-26	-3.02557	0.026	0.158	1.86937397047496e-22
Cox5b	2.13595135859558e-26	-1.44984	0.132	0.3	2.4527129450753e-22
Pde1a	2.48970365738531e-26	-1.49583	0.112	0.277	2.85892670977556e-22
Plxdc2	2.8287597943075e-26	-1.04329	0.274	0.453	3.2482648718033e-22
Fabp3	2.9782002981949e-26	-2.17793	0.045	0.187	3.41986740241721e-22
Acaa2	3.48481590536332e-26	-1.97773	0.072	0.223	4.0016141041287e-22
Psap	3.59719335435609e-26	-1.5224	0.119	0.283	4.1306571288071e-22
Ndufc2	4.62328956036658e-26	-1.94935	0.068	0.218	5.30892340216894e-22
Etfa	5.18361790706513e-26	-1.43286	0.147	0.312	5.95234844268288e-22
Ranbp3l	6.87591415160774e-26	-1.17979	0.28	0.458	7.89561222029117e-22
Gal3st1	6.91408032844803e-26	-1.7565	0.08	0.234	7.93943844115687e-22
Klf15	7.10517618189255e-26	-2.81847	0.023	0.151	8.15887380966722e-22
Ndufb8	7.40422164553177e-26	-1.45927	0.14	0.306	8.50226771556413e-22
Cyb5a	1.05161725201093e-25	-3.0569	0.023	0.149	1.20757209048415e-21
Ndufa3	1.17562471308732e-25	-1.92031	0.079	0.229	1.34996985803817e-21
Calr	1.17625708716176e-25	-1.80307	0.071	0.221	1.35069601318784e-21
Ndufa13	1.35947159129605e-25	-1.40058	0.142	0.308	1.56108122828525e-21
Ppib	1.96236223572614e-25	-1.41557	0.13	0.294	2.25338055528433e-21
Rab11fip1	4.11573740416626e-25	-1.40123	0.148	0.312	4.72610126120412e-21
Sdhb	4.71378591506538e-25	-1.50821	0.136	0.297	5.41284036626958e-21
Ndfip1	6.26032110436363e-25	-1.35799	0.176	0.34	7.18872672414076e-21
Lrba	7.301069824975e-25	-1.26038	0.16	0.326	8.38381848001879e-21
Baiap2l2	7.42850652601579e-25	-1.08183	0.26	0.427	8.53015404382393e-21
Bsnd	7.580278101507e-25	-1.04931	0.254	0.424	8.70443334396048e-21
Ptms	8.73783923715157e-25	-0.856106	0.304	0.478	1.00336607960212e-20
Sec62	1.09613189525385e-24	-1.2624	0.17	0.337	1.25868825532e-20
Ak3	1.14254895664621e-24	-1.5777	0.111	0.265	1.31198896691684e-20
Nampt	1.27583694651549e-24	-1.61574	0.068	0.215	1.46504356568374e-20
Acot13	1.66993254466895e-24	-2.69007	0.024	0.147	1.91758354104335e-20
Got2	1.89404665973952e-24	-1.55968	0.113	0.268	2.17493377937889e-20
Ndufa10	2.33565115000348e-24	-1.39469	0.123	0.282	2.68202821554899e-20
Papss2	3.02494529494182e-24	-2.86874	0.021	0.14	3.47354468218169e-20
Cyp7b1	3.13162684477854e-24	-7.17586	0	0.103	3.5960471058592e-20
Cgnl1	4.93982907035984e-24	-0.855099	0.374	0.538	5.67240572149421e-20
Gde1	9.28375922967681e-24	-1.59179	0.096	0.244	1.06605407234379e-19
Ghr	9.95256026464725e-24	-2.33959	0.052	0.184	1.14285249518944e-19
Fgf1	1.10222893528522e-23	-1.61169	0.087	0.233	1.26568948638801e-19
Pla2g7	1.11660906773767e-23	-1.86803	0.061	0.199	1.28220219248317e-19
Bdh1	1.20268847901842e-23	-3.04378	0.02	0.136	1.38104718045686e-19
Sdha	1.39495739191399e-23	-1.2001	0.219	0.38	1.60182957313484e-19
Prom2	1.80251904298013e-23	-1.53682	0.094	0.243	2.06983261705408e-19
Macf1	1.82926383318586e-23	-0.964591	0.332	0.488	2.10054365964733e-19
Ndufb11	1.98140189589985e-23	-1.70613	0.079	0.223	2.2752437970618e-19
Tgoln1	3.37710777035346e-23	-2.0559	0.054	0.186	3.87793285269688e-19
Igf1r	5.38891004511337e-23	-1.11986	0.236	0.393	6.18808540480368e-19
Elfn1	6.0803816475918e-23	-1.81784	0.066	0.202	6.98210224592967e-19
Cobll1	6.22181995406841e-23	-0.993921	0.258	0.422	7.14451585325676e-19
Slc2a13	6.34716303946549e-23	-1.67757	0.073	0.212	7.28844731821822e-19
Atp5md	1.08946462915052e-22	-1.85579	0.066	0.201	1.25103223365354e-18
Ndufs3	1.94578455433406e-22	-1.09179	0.224	0.38	2.2343444037418e-18
Sephs2	2.01342918870931e-22	-3.55177	0.013	0.119	2.3120207373949e-18
Nuak2	2.45127410935638e-22	-0.810685	0.176	0.342	2.81479805977393e-18
Hmgcs1	2.84115292158564e-22	-1.48812	0.103	0.248	3.2624958998568e-18
Tmem30b	2.95122839519505e-22	-1.6048	0.072	0.209	3.38889556620248e-18
P2rx5	3.17437924668884e-22	-2.14895	0.039	0.161	3.6451396889728e-18
Ndrg2	4.13797004635331e-22	-1.56657	0.092	0.233	4.75163100422751e-18
Atp6ap1	4.62875030083126e-22	-1.44856	0.115	0.261	5.31519397044454e-18
Gpx3	5.53408743260002e-22	-3.33664	0.008	0.109	6.3547925988546e-18
Dad1	6.34136652510349e-22	-2.43164	0.034	0.151	7.28179118077634e-18
Chchd3	7.02306401815808e-22	-0.984923	0.24	0.4	8.06458441205092e-18
Atp2a2	8.25441707422864e-22	-0.81365	0.442	0.568	9.47854712633675e-18
Kcnj10	1.1927009644499e-21	-2.15524	0.045	0.166	1.36957851747782e-17
Kazn	1.57987530183685e-21	-1.01632	0.203	0.362	1.81417080909926e-17
Pkm	2.12196769136037e-21	-1.43958	0.097	0.237	2.43665549998911e-17
Rab1a	3.07946621080334e-21	-1.4678	0.122	0.261	3.53615104986548e-17
Dynll2	3.09179398134817e-21	-1.48436	0.119	0.262	3.5503070287821e-17
Cystm1	3.2228183510464e-21	-1.22618	0.214	0.361	3.70076231250658e-17
Dok2	4.04090774633577e-21	-2.052	0.038	0.155	4.64017436511737e-17
Nabp1	4.81460764050287e-21	-1.12969	0.167	0.321	5.52861395358945e-17
Rida	4.90029579840226e-21	-2.73109	0.034	0.146	5.62700966530532e-17
Aldh9a1	5.29310308309768e-21	-2.89672	0.026	0.134	6.07807027032106e-17
Mcfd2	5.33669760377557e-21	-2.17305	0.039	0.155	6.12812985841549e-17
H1f0	5.97843255160589e-21	-1.23747	0.128	0.275	6.86503409900904e-17
Slc22a4	6.26734405085034e-21	-1.24137	0.13	0.276	7.19679117359145e-17
Fam43a	7.65166868719561e-21	-1.2856	0.124	0.267	8.78641115350672e-17
Ndufv1	8.32535946661013e-21	-1.31208	0.129	0.274	9.56001027550842e-17
Dhrs3	1.02499991977323e-20	-1.15698	0.137	0.284	1.1770074078756e-16
Ndufb4	1.1174938782144e-20	-1.75755	0.062	0.187	1.28321822035359e-16
Tmx2	1.1225126495845e-20	-1.41675	0.109	0.248	1.28898127551789e-16
Ndufa2	1.14810537430089e-20	-2.02715	0.051	0.171	1.31836940130972e-16
Reep5	1.32746570192672e-20	-1.78475	0.061	0.186	1.52432886552245e-16
Atp6v1a	1.56536377670269e-20	-1.41309	0.13	0.27	1.7975072247877e-16
Slc2a1	1.64282055781299e-20	-1.61634	0.073	0.202	1.88645084653665e-16
Slc2a4	1.76343722408456e-20	-2.15888	0.031	0.143	2.0249549644163e-16
Ndufa5	2.65474241122838e-20	-2.05806	0.045	0.161	3.04844071081355e-16
Ndufb6	2.94988147260084e-20	-2.35425	0.033	0.143	3.38734889498755e-16
Adhfe1	3.07090107264569e-20	-2.48006	0.028	0.135	3.52631570171905e-16
Sdf4	3.27952032327161e-20	-1.39454	0.104	0.241	3.76587318721279e-16
Ndst1	4.91346278742402e-20	-1.11163	0.179	0.328	5.642129318799e-16
Myo6	5.18064834592989e-20	-0.846335	0.384	0.514	5.9489384956313e-16
Atp5pb	5.53508447768187e-20	-1.96833	0.05	0.167	6.35593750572209e-16
Ank2	6.54659543626938e-20	-1.45299	0.092	0.224	7.51745553946813e-16
Atp5g1	7.41038112444754e-20	-1.98973	0.049	0.165	8.50934064520311e-16
Pacsin2	8.34130788421422e-20	-1.38803	0.1	0.234	9.57832384344319e-16
Pard6b	1.01299701370536e-19	-1.8142	0.055	0.174	1.16322447083786e-15
Atp5mpl	1.45855105489585e-19	-2.52605	0.029	0.134	1.67485417633691e-15
Gpx1	1.77038373830776e-19	-2.89794	0.012	0.106	2.0329316466988e-15
Fzd4	1.92759538694625e-19	-0.719151	0.333	0.488	2.21345778283038e-15
Kifc3	2.52061993049e-19	-0.800546	0.283	0.439	2.89442786618167e-15
Fstl3	2.63233332717911e-19	-2.77129	0.016	0.112	3.02270835959977e-15
Atp5k	3.26842238518424e-19	-1.76096	0.058	0.175	3.75312942490706e-15
Pgrmc2	4.3376449271368e-19	-1.32676	0.107	0.24	4.98091766983118e-15
Ppargc1a	4.84037087547803e-19	-0.612383	0.508	0.64	5.55819787631142e-15
Defb1	5.12399769184431e-19	-0.343057	0.347	0.529	5.88388654954482e-15
Gabarap	7.25213922587887e-19	-2.99352	0.016	0.11	8.3276314730767e-15
Nudt19	7.71478730422378e-19	-3.02654	0.015	0.108	8.85889026144017e-15
Cox6a1	9.20943871275716e-19	-2.87636	0.017	0.112	1.0575198473859e-14
Taldo1	1.18071737112782e-18	-1.81115	0.071	0.188	1.35581775726607e-14
Idh3g	1.89076431431439e-18	-0.938349	0.262	0.401	2.17116466212722e-14
Rnasek	2.0988918503981e-18	-1.65993	0.083	0.202	2.41015751181213e-14
Atp6v0c	2.31025593647617e-18	-1.45249	0.085	0.207	2.65286689185558e-14
Adcy1	2.89225225796686e-18	-1.01387	0.175	0.316	3.32117326782335e-14
Iah1	2.9407468966415e-18	-1.75323	0.067	0.183	3.37685966141343e-14
Ccni	3.2140876986668e-18	-1.23241	0.123	0.255	3.69073690437909e-14
Slc43a2	3.72784236935306e-18	-0.954191	0.213	0.354	4.28068139272812e-14
C1galt1	3.80876654642085e-18	-1.52998	0.085	0.205	4.37360662525506e-14
Inpp5j	4.62798077873621e-18	-1.14731	0.173	0.31	5.31431032822279e-14
Ddost	4.89942867146692e-18	-1.6048	0.072	0.188	5.62601394344546e-14
H2bc4	5.77585921658149e-18	-2.58532	0.029	0.127	6.63241913840052e-14
Uqcr10	5.94171600274483e-18	-2.06039	0.039	0.142	6.82287248595189e-14
Hadhb	9.27898444554508e-18	-1.13674	0.181	0.315	1.06550578388194e-13
Tspan9	1.0409761072314e-17	-1.5855	0.064	0.177	1.19535286393381e-13
Entrep1	1.08665549186103e-17	-2.34119	0.023	0.116	1.24780650130403e-13
Dmac2	1.09257472788771e-17	-0.810358	0.251	0.396	1.25460356003346e-13
Uqcrc2	1.11289261816184e-17	-1.30941	0.142	0.27	1.27793459343524e-13
Fmc1	1.28382796457389e-17	-2.26913	0.031	0.129	1.4742196517202e-13
Ndufa12	1.34189955749652e-17	-1.28908	0.111	0.237	1.54090326187326e-13
Mdh2	1.43581920358846e-17	-1.46984	0.091	0.211	1.64875119148063e-13
Kcnn2	1.81844961930871e-17	-1.64159	0.054	0.163	2.0881256978522e-13
Chmp5	2.17000015048993e-17	-1.63775	0.091	0.208	2.49181117280759e-13
Aplp2	2.17192467798087e-17	-1.03772	0.183	0.318	2.49402110772543e-13
Smim20	2.22715390628809e-17	-1.78889	0.056	0.164	2.55744083059062e-13
Ppp2r5a	2.44967254604029e-17	-0.786174	0.352	0.487	2.81295898461807e-13
Aldh1l1	2.49368942331703e-17	-0.977793	0.215	0.353	2.86350356479494e-13
Agpat3	2.60883774701229e-17	-0.902522	0.254	0.389	2.99572838489422e-13
Pgam1	4.40625995424934e-17	-1.98581	0.039	0.139	5.05970830546452e-13
Rab9	6.20571604152279e-17	-1.68225	0.054	0.16	7.12602373048062e-13
Dusp1	6.32565769660932e-17	-2.31591	0.024	0.115	7.26375273301649e-13
Prdx1	6.34951438196263e-17	-2.39065	0.034	0.128	7.29114736480768e-13
Ak1	6.41727721743345e-17	-1.81436	0.045	0.146	7.36895942877883e-13
Mavs	6.69584740757553e-17	-0.835198	0.274	0.411	7.68884157811898e-13
Adgrg1	6.71459631061923e-17	-0.459167	0.632	0.743	7.71037094348406e-13
H2-K1	6.96816170748717e-17	-0.969036	0.125	0.256	8.00154008870752e-13
Acadvl	1.04682084840582e-16	-1.06504	0.183	0.313	1.20206438022441e-12
Anp32a	1.25669749494213e-16	-1.19843	0.091	0.209	1.44306573344204e-12
P4hb	1.50038216626244e-16	-1.33574	0.089	0.205	1.72288884151916e-12
Tex264	1.62515406196165e-16	-1.34829	0.096	0.212	1.86616440935056e-12
Atp5a1	1.67270998107318e-16	-2.1126	0.037	0.132	1.92077287126633e-12
Tarm1	1.71448143744923e-16	-1.21721	0.135	0.258	1.96873903462295e-12
Atp1b3	1.83956664581044e-16	-1.32578	0.103	0.221	2.11237437938413e-12
Erc2	1.85456722203803e-16	-1.54788	0.067	0.175	2.12959954106627e-12
Lrp6	3.38083524359894e-16	-0.685537	0.389	0.513	3.88221311022466e-12
Mcur1	6.77120215536425e-16	-1.02462	0.127	0.25	7.77537143500477e-12
Slc6a17	7.0978438285101e-16	-1.01742	0.159	0.284	8.15045406827814e-12
Scin	7.43618569056017e-16	-0.559604	0.362	0.502	8.53897202847024e-12
Park7	8.48064195183895e-16	-1.62866	0.065	0.169	9.73832115329667e-12
Sdhc	9.34944924958185e-16	-1.67296	0.061	0.163	1.07359725732948e-11
Herpud1	1.02834595649841e-15	-0.918694	0.214	0.345	1.18084966184712e-11
Slc45a3	1.18005131292826e-15	-1.26536	0.098	0.211	1.35505292263552e-11
Vamp8	1.25801430642381e-15	-1.41129	0.097	0.208	1.44457782806647e-11
Anxa5	1.26081601168512e-15	-1.35974	0.099	0.211	1.44779502621802e-11
Bcar3	1.50950695968408e-15	-2.38609	0.022	0.105	1.73336684180523e-11
Ptgr2	1.54023027800956e-15	-0.917913	0.182	0.311	1.76864642823838e-11
Per2	1.71970011796017e-15	-1.32349	0.087	0.197	1.97473164545366e-11
Acsl1	1.90171271984376e-15	-0.896098	0.186	0.316	2.18373671619659e-11
Hibadh	1.9820652919791e-15	-0.999755	0.212	0.336	2.2760055747796e-11
Kctd12	2.22565180100772e-15	-1.1711	0.11	0.225	2.55571596309716e-11
Cox8a	2.85257433431068e-15	-1.71143	0.05	0.146	3.27561110808896e-11
Esrrb	2.87606191459354e-15	-1.57335	0.053	0.151	3.30258189652777e-11
Tgfbr3	3.26896594796388e-15	-1.46248	0.069	0.172	3.75375359804693e-11
Acot11	3.54956660845735e-15	-2.15806	0.024	0.107	4.07596733649157e-11
Oat	3.61497835565336e-15	-1.49395	0.075	0.178	4.15107964579676e-11
Kcnj16	3.94693394050994e-15	-0.522609	0.486	0.599	4.53226424388757e-11
Cln3	4.07067999441373e-15	-1.18401	0.122	0.236	4.67436183758529e-11
Acadm	4.13512333096736e-15	-1.4397	0.092	0.199	4.74836212094981e-11
Clptm1	4.3651892660583e-15	-1.22188	0.124	0.237	5.01254683421474e-11
Phyh	4.61143939964492e-15	-1.1728	0.136	0.251	5.29531586261226e-11
Lpcat3	5.50843262114785e-15	-0.98674	0.181	0.302	6.32533317886408e-11
Slc39a13	5.77956332392647e-15	-1.0076	0.159	0.28	6.63667256486477e-11
Myl12a	7.1214836042185e-15	-2.19675	0.023	0.104	8.1775996227241e-11
Mthfd1	9.20607025741553e-15	-0.935939	0.193	0.315	1.05713304765902e-10
Tmed7	9.75168066701884e-15	-1.36051	0.089	0.195	1.11978549099377e-10
Pfkl	1.01832118489113e-14	-1.38315	0.078	0.181	1.16933821661049e-10
Repin1	1.56513953353658e-14	-0.803966	0.219	0.345	1.79724972636005e-10
Tram1	1.57836826293129e-14	-1.26422	0.113	0.222	1.812440276324e-10
Itgb5	1.61883350046247e-14	-1.35853	0.076	0.178	1.85890650858105e-10
Tmco1	1.64671727615928e-14	-1.68804	0.043	0.133	1.8909254482137e-10
Cadm4	1.72630081067606e-14	-1.33504	0.081	0.185	1.98231122089932e-10
Epb41	1.80797663098923e-14	-0.646081	0.466	0.557	2.07609956536493e-10
Glod5	1.86253169896497e-14	-2.20562	0.026	0.107	2.13874514992148e-10
Cox4i1	1.93654480013922e-14	-1.70581	0.059	0.153	2.22373439399987e-10
Nenf	2.16752186488001e-14	-1.97624	0.027	0.108	2.48896535744171e-10
Atp5g3	2.4660161925478e-14	-1.56484	0.069	0.167	2.83172639390264e-10
Micos13	2.48657233750915e-14	-1.67349	0.048	0.138	2.85533101516176e-10
Fhod3	2.77384203944169e-14	-0.819757	0.208	0.333	3.18520281389089e-10
Nceh1	3.12367737585276e-14	-1.69001	0.059	0.152	3.58691873069172e-10
Cox7c	4.15690254341735e-14	-1.38482	0.076	0.175	4.77337119060614e-10
Cryab	4.26261324846356e-14	-2.39854	0.029	0.109	4.8947587932107e-10
Txn2	4.27482004482642e-14	-1.25721	0.099	0.203	4.90877585747418e-10
Glis2	4.73560143883413e-14	-0.535577	0.423	0.542	5.43789113221323e-10
Kyat1	4.86475337335581e-14	-0.635489	0.506	0.595	5.58619629862448e-10
Dbt	6.40662906543463e-14	-1.99501	0.036	0.119	7.35673215583858e-10
Clta	7.08681091197928e-14	-1.26345	0.096	0.199	8.13778497022581e-10
Pdia3	7.19784830097191e-14	-1.558	0.063	0.156	8.26528920400605e-10
Fam107b	7.53748715174505e-14	-1.42105	0.06	0.153	8.65529649634884e-10
Suclg1	8.16278951586865e-14	-1.79076	0.042	0.128	9.37333120107197e-10
Tln2	9.93613869857795e-14	-0.781862	0.27	0.389	1.14096680675771e-09
Calm1	1.04680913584619e-13	-1.47911	0.061	0.154	1.20205093069218e-09
Ndufc1	1.07226931644087e-13	-1.7237	0.048	0.135	1.23128685606905e-09
Thap4	1.08497260360995e-13	-1.27944	0.099	0.202	1.24587404072531e-09
Serinc3	1.10154805656184e-13	-1.13874	0.119	0.226	1.26490763334996e-09
Echs1	1.17472992914072e-13	-1.26743	0.088	0.189	1.34894237763229e-09
Fis1	1.18491577474566e-13	-0.913387	0.194	0.311	1.36063878414045e-09
Top3b	1.33310153100274e-13	-0.653528	0.409	0.517	1.53080048805045e-09
Trak2	1.33727489312191e-13	-1.00878	0.136	0.247	1.53559275977189e-09
Pink1	1.40431108428546e-13	-1.32463	0.086	0.185	1.61257041808499e-09
Dusp6	1.58221872722278e-13	-1.68965	0.041	0.125	1.81686176446992e-09
Dnajc3	1.65405258222919e-13	-0.973687	0.189	0.302	1.89934858017378e-09
Me3	1.80053726693738e-13	-0.584957	0.413	0.524	2.06755694362419e-09
Atp6v1e1	1.89447885079819e-13	-1.14587	0.126	0.233	2.17543006437156e-09
Shroom4	2.12297355503267e-13	-0.896537	0.18	0.296	2.43781053324401e-09
Sod2	2.18148019444491e-13	-1.21099	0.109	0.211	2.50499370728109e-09
Jdp2	2.33349104580624e-13	-1.11008	0.096	0.197	2.67954776789931e-09
Uqcc5	2.41037146723314e-13	-1.50986	0.053	0.142	2.76782955582382e-09
Gpr162	2.57523564666595e-13	-1.75036	0.035	0.115	2.95714309306651e-09
Ermp1	2.59173071206627e-13	-1.11909	0.114	0.218	2.97608437666569e-09
Enpp5	2.767083629552e-13	-1.67433	0.043	0.127	3.17744213181456e-09
Selenos	3.01234287270025e-13	-1.5643	0.049	0.135	3.4590733207217e-09
Casr	3.03369378033768e-13	-0.72719	0.339	0.447	3.48359056796176e-09
Fdx1	3.13342583429406e-13	-1.70873	0.054	0.141	3.59811288551986e-09
Pde8a	3.27637222885366e-13	-1.22021	0.091	0.19	3.76225823039266e-09
Pgrmc1	3.51536992968171e-13	-1.67675	0.056	0.144	4.0366992902535e-09
Atp6v1d	3.64026330025004e-13	-0.911536	0.174	0.288	4.18011434767712e-09
Stard8	4.91450647967249e-13	-0.725892	0.22	0.341	5.64332779060792e-09
Fam13a	5.77125433106516e-13	-1.11047	0.121	0.225	6.62713134836212e-09
Emc7	6.48861642684769e-13	-1.62768	0.052	0.137	7.45087824294921e-09
Pfn2	6.55934846911458e-13	-1.19261	0.103	0.203	7.53209984708427e-09
Slc16a5	7.10161633545832e-13	-0.950581	0.128	0.236	8.15478603800679e-09
Sod1	7.95190278526516e-13	-1.59886	0.053	0.138	9.13116996831998e-09
Hspa9	8.3149636861322e-13	-2.00329	0.033	0.108	9.5480728007856e-09
Eif3k	8.8368716827427e-13	-1.48465	0.056	0.143	1.01473797532934e-08
Grpel1	9.81407057017247e-13	-1.71341	0.045	0.126	1.1269497235729e-08
Pclo	1.02130956596915e-12	-0.781843	0.236	0.348	1.17276977460238e-08
Naca	1.4928241387561e-12	-1.64688	0.04	0.119	1.71420995853363e-08
Cox17	1.50990151120216e-12	-1.49128	0.054	0.139	1.73381990531344e-08
Rab5if	1.58025039110896e-12	-2.026	0.03	0.104	1.81460152411042e-08
Slc25a4	1.71803316884005e-12	-1.43176	0.075	0.164	1.97281748777903e-08
Ubl3	1.95864649330051e-12	-1.38807	0.072	0.161	2.24911376825698e-08
Tmem254	2.40266829678537e-12	-1.29709	0.087	0.179	2.75898400519864e-08
Ccdc117	2.44031099849626e-12	-1.47326	0.062	0.147	2.80220911957326e-08
Mgat4a	2.86529564176955e-12	-1.38239	0.056	0.141	3.29021898544398e-08
Atp5l	3.24576817296851e-12	-1.80228	0.035	0.109	3.72711559301974e-08
Hsbp1	3.97808630274281e-12	-1.73926	0.051	0.131	4.56803650143957e-08
Colgalt2	4.33048233111991e-12	-1.64556	0.033	0.106	4.97269286082499e-08
Ndufv2	4.84866119795895e-12	-1.16863	0.099	0.193	5.56771765361627e-08
Cyb5b	4.9608277225336e-12	-1.60394	0.049	0.128	5.69651847378534e-08
Slc1a5	5.27427021952064e-12	-0.711956	0.266	0.378	6.05644449307555e-08
Atp6v0e	6.76268278265508e-12	-1.0121	0.127	0.226	7.76558863932283e-08
B4galt6	6.78353330274388e-12	-0.995561	0.111	0.209	7.7895312915408e-08
Tmed9	7.48306276347667e-12	-1.24682	0.073	0.16	8.59280097130026e-08
Ndufv3	8.19492741707503e-12	-1.34901	0.064	0.148	9.41023515302725e-08
Pdgfc	8.35245143477565e-12	-1.60148	0.04	0.116	9.59111998255288e-08
Vegfb	8.64928716212431e-12	-0.959304	0.131	0.231	9.93197644826734e-08
Fam234a	8.76996878361603e-12	-0.85205	0.173	0.278	1.00705551542263e-07
Ppargc1b	8.81164661407448e-12	-0.963659	0.13	0.23	1.01184138069417e-07
Fcgrt	8.85325551417918e-12	-1.41827	0.074	0.159	1.0166193306932e-07
Ddrgk1	9.05946133774523e-12	-0.991041	0.147	0.247	1.04029794541328e-07
Ninj1	9.34775394629915e-12	-1.37036	0.061	0.144	1.07340258565353e-07
Mgat2	9.42484917471942e-12	-1.67159	0.037	0.11	1.08225543073303e-07
Chp1	9.68418614299363e-12	-1.16263	0.083	0.172	1.11203509479996e-07
Pcyt2	1.08193062643226e-11	-0.658887	0.293	0.4	1.24238093833216e-07
Sorl1	1.13352271704891e-11	-0.418484	0.558	0.648	1.30162413598727e-07
Cd164	1.1694746067856e-11	-1.26208	0.093	0.184	1.34290769097191e-07
Mmut	1.18752530792117e-11	-1.51066	0.051	0.129	1.36363531108588e-07
Oaf	1.23337099148608e-11	-1.62294	0.041	0.116	1.41627990952347e-07
Stx7	1.25341060333996e-11	-0.937477	0.174	0.276	1.43929139581527e-07
Itgb1	1.2625768941093e-11	-0.99705	0.151	0.25	1.44981704750571e-07
Endog	1.88169839450048e-11	-1.45292	0.058	0.137	2.1607542664049e-07
Akap5	1.90815869314394e-11	-1.32917	0.091	0.18	2.19113862733718e-07
Magt1	1.9713719659802e-11	-1.16208	0.103	0.194	2.26372642853506e-07
S100a1	1.98126366523763e-11	-0.884207	0.164	0.265	2.27508506679237e-07
Efhd1	2.20786627070776e-11	-0.444354	0.553	0.642	2.53529283865372e-07
Galm	2.66327323827322e-11	-1.77968	0.037	0.108	3.05823665950913e-07
Cops9	3.10545177507428e-11	-1.31686	0.059	0.139	3.5659902733178e-07
Apoo	3.44031741156731e-11	-1.42579	0.048	0.123	3.95051648370274e-07
Enah	3.47875986889393e-11	-0.702632	0.25	0.355	3.9946599574509e-07
Hspa5	4.09711396198678e-11	-1.7174	0.034	0.102	4.70471596254942e-07
Tmem38a	4.30886022595173e-11	-1.07418	0.092	0.181	4.94786419746037e-07
Tmem213	4.78121882441094e-11	-1.05533	0.102	0.192	5.49027357607108e-07
Idh3b	5.61593322161603e-11	-0.66325	0.27	0.375	6.44877611838168e-07
Arl3	5.93475797684738e-11	-1.09399	0.093	0.181	6.81488258481384e-07
Dcun1d1	6.29700314295559e-11	-1.20896	0.069	0.151	7.2308487090559e-07
Sort1	6.38576142791494e-11	-0.917207	0.152	0.249	7.33276984767473e-07
Atp5d	6.49444333176653e-11	-0.937922	0.141	0.237	7.4575692778675e-07
Bmp7	7.3197590922724e-11	-1.07784	0.096	0.183	8.40527936565639e-07
Vdac2	9.08893573951328e-11	-1.14398	0.086	0.17	1.04368249096831e-06
Bri3	1.01860647355505e-10	-0.975801	0.122	0.214	1.16966581358326e-06
Ptdss2	1.04396163625617e-10	-1.15506	0.102	0.189	1.19878114691296e-06
Phb	1.08929637825455e-10	-1.29455	0.072	0.151	1.2508390311497e-06
Specc1	1.10179967070801e-10	-0.698355	0.217	0.321	1.26519656187401e-06
Acad11	1.15988176109515e-10	-1.35995	0.064	0.142	1.33189222626556e-06
Plbd2	1.1738881480176e-10	-0.926816	0.125	0.217	1.34797576036861e-06
Cabcoco1	1.33523901380223e-10	-1.08983	0.067	0.148	1.5332549595491e-06
Fam3c	1.3889965933478e-10	-1.59892	0.035	0.101	1.59498478814128e-06
Ank3	1.40614450938354e-10	-0.497583	0.566	0.633	1.61467574012511e-06
Plet1	1.44972768094441e-10	-0.979342	0.127	0.219	1.66472229602847e-06
Prps2	1.48105417589707e-10	-1.25904	0.059	0.135	1.70069451018261e-06
Vkorc1	1.53234155669392e-10	-1.58929	0.046	0.116	1.75958780955162e-06
Stxbp5l	1.60479282735848e-10	-1.62514	0.035	0.101	1.84278360365574e-06
Hadha	1.83874092942444e-10	-1.09806	0.112	0.198	2.11142620925808e-06
Elob	1.85841684996105e-10	-1.54402	0.05	0.122	2.13402006881027e-06
Rangrf	2.17897095022929e-10	-1.3088	0.055	0.129	2.50211234214829e-06
Ndufa11	2.53684107670192e-10	-1.27157	0.06	0.134	2.91305460837682e-06
Bpnt2	2.94739184696974e-10	-1.22017	0.072	0.149	3.38449005787536e-06
Lpin2	2.95561609924582e-10	-0.750562	0.185	0.282	3.39393396676398e-06
Osbp	2.97881382060025e-10	-0.761986	0.206	0.305	3.42057191019526e-06
Atp6ap2	2.98000137751894e-10	-1.48473	0.046	0.115	3.42193558180499e-06
Zdhhc5	2.987841843532e-10	-1.0562	0.107	0.193	3.43093878892779e-06
Creb3l2	3.36612354944398e-10	-0.715626	0.213	0.312	3.86531967182653e-06
Mfap3l	3.42271769941607e-10	-0.98655	0.105	0.191	3.93030673423948e-06
Zmpste24	3.89376601348066e-10	-1.14735	0.08	0.16	4.47121151327984e-06
Cox6c	3.97099540753588e-10	-1.44829	0.042	0.11	4.55989402647345e-06
Kyat3	4.01918914984969e-10	-1.55824	0.04	0.107	4.6152349007724e-06
Mturn	4.21874718762253e-10	-1.12845	0.098	0.18	4.84438739554695e-06
Snx3	4.23143171768983e-10	-1.62065	0.038	0.103	4.85895304142323e-06
Ndufb5	4.33152114298848e-10	-1.37369	0.055	0.127	4.97388572849367e-06
Rab5c	4.36746572438708e-10	-1.08431	0.096	0.178	5.01516089131368e-06
H3f3a	5.84727575924649e-10	-1.23994	0.066	0.141	6.71442675434274e-06
Tmem51	6.0699370039727e-10	-1.20562	0.078	0.155	6.97010866166185e-06
Plekha6	6.18881056748193e-10	-0.651144	0.166	0.264	7.1066111746395e-06
Odc1	6.28942838043633e-10	-1.13917	0.097	0.177	7.22215060925503e-06
Hao2	7.3584203332446e-10	-1.16276	0.071	0.146	8.44967406866478e-06
Ivd	7.61408725967743e-10	-0.967721	0.148	0.235	8.7432564002876e-06
Abhd6	9.00014516943031e-10	-1.18035	0.06	0.132	1.03348666980568e-05
Mgst1	1.09298069400418e-09	-1.08256	0.08	0.158	1.255069730925e-05
Ctbp2	1.10383011101436e-09	-0.659187	0.185	0.28	1.26752811647779e-05
Laptm4b	1.11043776436157e-09	-1.00198	0.093	0.174	1.27511568481639e-05
Tspan12	1.1191308683194e-09	-1.0404	0.079	0.157	1.28509797609117e-05
Fh1	1.25182061276633e-09	-1.05224	0.085	0.163	1.43746560963957e-05
Tspo	1.47698540506608e-09	-1.42991	0.039	0.103	1.69602234063738e-05
Tom1l2	1.55845718997876e-09	-0.647006	0.264	0.362	1.78957639125261e-05
Csnk2a1	1.6171933959613e-09	-0.940179	0.117	0.201	1.85702317658236e-05
Rassf8	1.67908889284963e-09	-0.852103	0.152	0.24	1.92809777565923e-05
Actg1	1.78947025107338e-09	-0.896105	0.111	0.194	2.05484868930756e-05
Pank1	1.91098185984874e-09	-1.12179	0.09	0.167	2.19438046966431e-05
Hmgcr	2.17549331123218e-09	-1.32109	0.056	0.125	2.49811896928791e-05
Manf	2.20144576752513e-09	-1.32588	0.067	0.138	2.52792017484911e-05
Sdr39u1	2.21252836247136e-09	-1.53381	0.042	0.106	2.54064631862586e-05
Cab39	2.47047670138431e-09	-0.711248	0.132	0.221	2.8368483961996e-05
Mccc2	2.80903658398817e-09	-1.20912	0.075	0.148	3.22561670939362e-05
Ciao2a	2.8857373104432e-09	-1.17355	0.069	0.142	3.31369215358193e-05
Mxi1	3.02988358457894e-09	-1.11254	0.085	0.16	3.479215320172e-05
Nr1d1	3.27404716365995e-09	-0.819025	0.118	0.201	3.75958835803073e-05
B3gnt2	3.60264483944127e-09	-0.763665	0.175	0.264	4.13691706913041e-05
Tbca	3.7220648782112e-09	-1.48238	0.043	0.106	4.27404709964992e-05
H1f4	3.81639582945857e-09	-1.10747	0.079	0.153	4.38236733096728e-05
Ndufs1	4.34613324505356e-09	-1.02153	0.1	0.177	4.990664805295e-05
Nedd8	4.56555358833295e-09	-1.217	0.046	0.109	5.24262518548273e-05
Sdhd	4.88006433713001e-09	-1.32188	0.059	0.125	5.60377787832639e-05
Aco2	5.12038468339722e-09	-0.947935	0.092	0.169	5.87973773194503e-05
Ssr1	5.45607071439407e-09	-1.07232	0.081	0.155	6.26520600133872e-05
Hsdl2	5.60319369307937e-09	-1.20164	0.086	0.158	6.43414731776304e-05
Lrpap1	5.77939282719585e-09	-1.64321	0.048	0.11	6.636476783469e-05
Pcca	6.50932315192704e-09	-0.731717	0.214	0.302	7.47465577535782e-05
Ube2v2	6.60351801184985e-09	-0.742765	0.174	0.26	7.58281973300718e-05
Cox7a2l	7.61899490611754e-09	-1.09447	0.076	0.147	8.74889185069477e-05
Entpd5	7.6672914353786e-09	-0.905496	0.149	0.23	8.80435075524525e-05
Prox1	7.77970711838447e-09	-0.523148	0.16	0.251	8.93343768404089e-05
Gpc1	8.13301228675131e-09	-1.23726	0.049	0.112	9.33913800887653e-05
Hdgf	8.78968216524792e-09	-1.31729	0.046	0.107	0.000100932
Mtarc2	9.5356834412991e-09	-0.852121	0.155	0.239	0.000109498
Mydgf	9.99821698344864e-09	-1.34806	0.05	0.112	0.00011481
Pim3	1.00160342883254e-08	-1.14316	0.062	0.129	0.000115014
Arhgap24	1.05833201975211e-08	-0.629515	0.18	0.27	0.000121528
Cbx5	1.17044118041117e-08	-0.743735	0.159	0.244	0.000134402
Fam81a	1.18493484415858e-08	-0.8988	0.086	0.159	0.000136066
Khdrbs3	1.23127862291162e-08	-1.30518	0.048	0.109	0.000141388
Lgr4	1.2330258483425e-08	-0.540262	0.341	0.431	0.000141588
Ctsf	1.39300211041558e-08	-1.19454	0.058	0.122	0.000159958
Ccdc107	1.39325766184689e-08	-1.16554	0.074	0.142	0.000159988
Tmem184a	1.42318527057815e-08	-0.783511	0.139	0.22	0.000163424
Ndufs4	1.51894781794771e-08	-0.957104	0.103	0.178	0.000174421
Grina	1.52947362764862e-08	-0.596486	0.232	0.323	0.000175629
Vasn	1.53178281444543e-08	-1.05266	0.045	0.105	0.000175895
Ahcyl2	1.59780545572562e-08	-0.948176	0.093	0.167	0.000183476
Ahnak	1.64103573180635e-08	-0.558861	0.254	0.346	0.00018844
Ephb2	1.64338508690454e-08	-0.542636	0.263	0.359	0.00018871
Pnpla7	1.73507790151723e-08	-0.924639	0.101	0.176	0.000199239
Fam228b	1.74741703031759e-08	-0.886654	0.091	0.165	0.000200656
Tmem50b	1.75390565216924e-08	-1.12679	0.067	0.134	0.000201401
Glg1	1.88096904084548e-08	-0.720222	0.198	0.281	0.000215992
Pgap4	2.07035994789222e-08	-1.16909	0.062	0.127	0.000237739
Cmpk1	2.1663718909614e-08	-1.29715	0.05	0.111	0.000248764
Mcrip2	2.49354202982227e-08	-0.937107	0.077	0.146	0.000286333
Itfg1	2.52478631844073e-08	-0.943715	0.102	0.176	0.000289921
Ptprk	2.56247065177853e-08	-0.718399	0.157	0.24	0.000294249
Commd1	2.57722988667579e-08	-1.23031	0.059	0.122	0.000295943
Esrrg	2.57898936160099e-08	-0.49428	0.383	0.471	0.000296145
Znrf2	2.86751855311235e-08	-1.23726	0.061	0.124	0.000329277
Calm3	3.07343462737651e-08	-1.27836	0.061	0.124	0.000352922
Tomm40	3.49988139646412e-08	-0.914128	0.085	0.155	0.000401891
Gnai1	4.41115431781492e-08	-1.07373	0.077	0.144	0.000506533
Pheta1	4.50203525623713e-08	-0.893633	0.08	0.149	0.000516969
Slc22a5	4.59239947767936e-08	-0.798849	0.132	0.21	0.000527345
Ifitm2	4.75869321303236e-08	-1.07591	0.065	0.129	0.000546441
Ssr2	5.29061693163539e-08	-1.13629	0.066	0.13	0.000607522
Hikeshi	6.25648549319854e-08	-1.07051	0.069	0.134	0.000718432
Thbs1	6.43797739563049e-08	-0.990469	0.089	0.158	0.000739273
Surf4	6.49568264394033e-08	-1.22404	0.058	0.118	0.000745899
Arhgap35	6.7524808121186e-08	-0.711352	0.188	0.269	0.000775387
Hadh	6.86962841095336e-08	-1.31605	0.075	0.138	0.000788839
Eppk1	7.1627627518333e-08	-0.953778	0.072	0.137	0.0008225
Acadl	7.69267966297693e-08	-0.685103	0.246	0.325	0.00088335
Sri	8.30112722329166e-08	-0.74541	0.189	0.269	0.000953218
Mfn1	8.60543945302064e-08	-0.547636	0.251	0.333	0.000988163
Dlat	9.3281543870096e-08	-0.681595	0.163	0.242	0.00107115
Grn	1.05563771912336e-07	-0.735103	0.152	0.229	0.00121219
Ccng1	1.19554716508289e-07	-1.10161	0.064	0.124	0.00137285
Mindy1	1.2605258198786e-07	-0.634191	0.201	0.283	0.00144746
Map1lc3b	1.37379062369421e-07	-0.72226	0.181	0.258	0.00157752
Dnajc15	1.40960032670922e-07	-0.865245	0.125	0.197	0.00161864
Cmtm6	1.49491873821276e-07	-0.993824	0.059	0.118	0.00171662
Crtap	1.50103680725314e-07	-1.1428	0.047	0.102	0.00172364
Egln1	1.50730498426314e-07	-1.14783	0.054	0.112	0.00173084
Hsd17b11	1.56529587068493e-07	-1.32109	0.049	0.104	0.00179743
Hsph1	1.58678426153689e-07	-1.18996	0.066	0.126	0.0018221
Pptc7	1.72576668676505e-07	-0.86884	0.115	0.185	0.0019817
Crat	1.7661485111884e-07	-0.98043	0.074	0.137	0.00202807
Afm	1.86433592236235e-07	-0.697	0.11	0.18	0.00214082
Hyou1	1.90644700766497e-07	-1.21328	0.058	0.115	0.00218917
Dnaja3	1.91064136934678e-07	-0.882598	0.098	0.165	0.00219399
Slc35e1	1.9428533996892e-07	-1.11459	0.065	0.125	0.00223098
Hspa8	1.98446661424186e-07	-0.746112	0.138	0.211	0.00227876
Pkp4	2.14952399855009e-07	-0.363287	0.393	0.478	0.0024683
Ptar1	2.17907374998083e-07	-0.75801	0.149	0.223	0.00250223
Nudc	2.18995150321495e-07	-1.11949	0.065	0.125	0.00251472
Otud6b	2.19048695428636e-07	-1.18577	0.05	0.105	0.00251534
Prxl2c	2.19439689888678e-07	-1.09339	0.055	0.113	0.00251983
Atp2c1	2.32320435670625e-07	-0.565103	0.233	0.315	0.00266774
Pccb	2.41503025799573e-07	-1.06322	0.083	0.145	0.00277318
Ywhae	2.46670329220262e-07	-0.801398	0.116	0.185	0.00283252
Hpn	2.80452400421466e-07	-0.561034	0.283	0.361	0.00322043
Fry	2.8470937230809e-07	-0.811885	0.152	0.223	0.00326932
Hsp90ab1	2.85785240520195e-07	-1.01075	0.051	0.106	0.00328167
BC005537	2.88882882357235e-07	-0.564515	0.216	0.297	0.00331724
Erlin2	3.04753697019341e-07	-0.845746	0.094	0.16	0.00349949
Myo10	3.17388959886185e-07	-0.62098	0.173	0.25	0.00364458
Selenot	3.67193194299394e-07	-0.879585	0.103	0.17	0.00421648
Slc25a12	3.71304440828216e-07	-0.603646	0.214	0.293	0.00426369
Ccpg1	3.92183014525561e-07	-0.635853	0.177	0.253	0.00450344
Aig1	4.20570674522824e-07	-0.909633	0.089	0.153	0.00482941
Pgap6	4.24810175281122e-07	-1.06943	0.047	0.1	0.0048781
Dstn	4.4016242785605e-07	-1.1816	0.066	0.123	0.00505439
Tuba1c	4.50759782984558e-07	-0.808903	0.096	0.161	0.00517607
Pcbd1	4.58758653217586e-07	-0.945629	0.08	0.142	0.00526793
Dnajb9	4.61147793925628e-07	-1.09159	0.059	0.114	0.00529536
Crim1	4.61749877484485e-07	-1.03715	0.076	0.136	0.00530227
Aurkaip1	4.7461537479421e-07	-1.14006	0.061	0.117	0.00545001
Nptn	4.81324970884641e-07	-0.919071	0.088	0.15	0.00552705
Nr1d2	4.9569852547111e-07	-0.579892	0.218	0.297	0.00569211
Tmed4	5.17256478542392e-07	-0.934416	0.102	0.166	0.00593966
Lypla1	5.2865457919645e-07	-1.08044	0.055	0.11	0.00607054
Mcee	5.36701191220312e-07	-0.925866	0.063	0.12	0.00616294
Tcea1	5.44067372364032e-07	-0.837557	0.117	0.184	0.00624753
Zbtb20	5.45043959285428e-07	-0.60249	0.278	0.352	0.00625874
Cyth3	5.50998828630732e-07	-0.820616	0.086	0.149	0.00632712
Cox10	5.86523315265939e-07	-0.990541	0.072	0.13	0.00673505
Inpp5f	5.97139364358424e-07	-0.710043	0.142	0.214	0.00685695
Gpc5	6.08961669616603e-07	-0.963524	0.067	0.125	0.00699271
Gatd3a	7.22555600073314e-07	-0.877424	0.085	0.146	0.00829711
Mfsd1	7.81805572644967e-07	-1.06441	0.055	0.109	0.00897747
Grsf1	7.93659261573244e-07	-0.731908	0.155	0.225	0.00911359
Rabgap1l	8.56485808983315e-07	-0.54179	0.249	0.326	0.00983503
Tspan4	8.60223043104823e-07	-1.02225	0.056	0.111	0.00987794
Rnf11	1.03494254473096e-06	-1.14964	0.053	0.105	0.0118842
Selenom	1.03868936774709e-06	-1.00249	0.064	0.119	0.0119273
Anp32e	1.11829901130843e-06	-0.962277	0.063	0.118	0.0128414
Rab7	1.1206725292145e-06	-0.892028	0.08	0.139	0.0128687
Pdhb	1.22800894855519e-06	-0.61574	0.227	0.3	0.0141012
Coq9	1.25604067909615e-06	-0.911035	0.113	0.176	0.0144231
Rmnd1	1.25612233647116e-06	-0.674603	0.149	0.219	0.0144241
Pttg1ip	1.25771872407254e-06	-0.721993	0.11	0.174	0.0144424
Rmdn1	1.34855766962629e-06	-0.570937	0.185	0.26	0.0154855
Cd63	1.43864663821526e-06	-0.534193	0.308	0.378	0.01652
M6pr	1.44943199437676e-06	-0.732374	0.111	0.176	0.0166438
B4galt5	1.46767638225525e-06	-0.975884	0.055	0.108	0.0168533
Naa20	1.47407739739872e-06	-0.643245	0.183	0.255	0.0169268
Cldn8	1.52679866315997e-06	-0.673486	0.094	0.157	0.0175322
Ndufs2	1.61709609209134e-06	-0.50645	0.321	0.391	0.0185691
Pttg1	1.61741159353419e-06	-0.628913	0.151	0.22	0.0185727
Alkbh5	1.66370705894544e-06	-0.949738	0.079	0.137	0.0191043
Btf3	1.73236242784942e-06	-0.939987	0.056	0.109	0.0198927
Pcsk7	1.89963171699666e-06	-0.675021	0.122	0.187	0.0218135
Hmox2	1.96113259830514e-06	-0.809431	0.117	0.18	0.0225197
Aktip	2.04678774986638e-06	-0.404901	0.376	0.451	0.0235033
Sucla2	2.08718257622229e-06	-0.719138	0.141	0.207	0.0239671
Emc3	2.08917653791117e-06	-0.997375	0.078	0.134	0.02399
Bmpr2	2.10663175598949e-06	-0.720045	0.115	0.18	0.0241905
Psenen	2.29639145963068e-06	-0.843389	0.099	0.159	0.0263695
Rab10	2.31441890199172e-06	-0.943883	0.064	0.117	0.0265765
Cipc	2.37861779282314e-06	-0.761556	0.087	0.146	0.0273137
Noct	2.43432726993445e-06	-0.874937	0.061	0.113	0.0279534
Tax1bp3	2.44450703857928e-06	-0.698791	0.088	0.148	0.0280703
Vdac1	2.55288824142455e-06	-0.776011	0.115	0.177	0.0293148
Pdia4	3.27443019525248e-06	-0.897821	0.078	0.134	0.0376003
Dnaja2	3.40689414168396e-06	-0.656683	0.157	0.223	0.0391214
Fam162a	3.59967190442459e-06	-0.964685	0.066	0.118	0.041335
Rdx	3.68847657109905e-06	-0.679354	0.175	0.241	0.0423548
Trp53inp2	3.92907288235226e-06	-0.762483	0.118	0.18	0.0451175
Eif4ebp2	3.94210628308578e-06	-0.754594	0.124	0.185	0.0452672
Pcbp1	3.9472772980451e-06	-1.03783	0.056	0.106	0.0453266
Snrpd3	4.35021461331453e-06	-0.949084	0.061	0.111	0.0499535
